# A diverse proteome is present and enzymatically active in metabolite extracts

**DOI:** 10.1101/2023.12.22.573071

**Authors:** Rachel (Rae) J. House, Molly T. Soper-Hopper, Michael P. Vincent, Abigail E. Ellis, Colt D. Capan, Zachary B. Madaj, Emily Wolfrum, Christine N. Isaguirre, Carlos D. Castello, Amy B. Johnson, Martha L. Escobar Galvis, Kelsey S. Williams, Hyoungjoo Lee, Ryan D. Sheldon

## Abstract

Metabolomics, a foundational tool in metabolism research, relies on the accurate transmittal of biochemical profiles underlying biological phenotypes. Over the years, workflows used in metabolomics have been assumed to remove enzymes to preserve metabolite levels during processing. Here, we uncover a diverse landscape of over 1,000 proteins, strongly enriched for metabolic enzymes, within metabolite extracts generated using common extraction workflows. Moreover, by combining in-extract stable isotope additions and enzyme inhibitors, we demonstrate transaminase activity, which is preventable by protein removal by 3 kDa filtration. We extend these findings to untargeted metabolomics, revealing that both post-extraction formation of glutamate dipeptide and depletion of total glutathione can also be prevented by removing proteins. Finally, we present a simple yet novel workflow that integrates passive filtration for protein removal of crude metabolite extracts as a superior method for broad-coverage metabolomics. Our findings have broad-reaching experimental implications across all fields that use metabolomics and molecular metabolism, especially cancer, immunology, and diabetes research.
