## Supplemental Table 1 for "A diverse proteome is present and enzymatically active in metabolite extracts"

### Sheet: AMW+H2O-Tissue
	Adipose				Step 1			Steps 2-5		Step 6	Calc	Calc	Steps 7-10	Step 11		Step 12	Step 13		Step 14	Step 15	Steps 16-18	Step 19	Steps 20-23			Step 24	Steps 18-21			Sample Specific Notes			Input water content based on sample type
					Prep Extraction Solvent			Vortex, Homogenize, Sonicate, Incubate on ice 60 min	Final % Water	2nd Water Addition	Total Vol in tube (ul)	Tissue Equivalents (mg sample/uL solvent)	Vortex, Sonicate, Incubate on ice 10 min, Cenrifuge 10 min	Collect Supernatant	Collect Study Factor QC	Cenrifuge 10 min	Collect Supernatant		Dry Down	Resuspend Samples	Vortex, Sonicate, Centrifuge 3 min	Transfer to AS Vials	Instrument 1 Run, TIC Check, ISTD RDS Check, Dry Down Samples	Injection Volume (ul)	Number of Injections	Resuspension Volume 2 (ul)	Instrument 2 Run, TIC Check, ISTD RDS Check, Dry Down Samples	Injection Volume (ul)	Number of Injections
	User Sample Name	Core ID	Sample Mass (Mg)	Extraction Vol (uL)	Acetonitrile (ul)	Methanol (ul)	Water (ul)			Water (ul)				Collection Vol 1 (uL)	Collection Vol (ul)		Metabolomics collection (uL)	Proteomics Collection (uL)		(vol based on matrix) (ul)		Transfer Vol (ul)
	A1	19	37	925	370	370	185		20	0	925	0.04		500	150		200	200		100		90		2	1	88		2				Sample Water content (%)
	A2	20	33.3	832.5	333	333	166.5		20	0	832.5	0.04		500	150		200	200		100		90		2	1	88		2				4/4/2 solvent/sample ratio	25
	A3	21	32.8	820	328	328	164		20	0	820	0.04		500	150		200	200		100		90		2	1	88		2				Final solvent/sample ratio	25
	A4	22	35.5	887.5	355	355	177.5		35	204.808	1092.31	0.0325		650	NA		246.154	246.154		100		90		2	1	88		2
	A5	23	32.1	802.5	321	321	160.5		35	185.192	987.692	0.0325		650	NA		246.154	246.154		100		90		2	1	88		2				Ratio
	A6	24	31.9	797.5	319	319	159.5		35	184.038	981.538	0.0325		650	NA		246.154	246.154		100		90		2	1	88		2				Methanol	4
	A7	25	30.8	770	308	308	154		50	462	1232	0.025		800	NA		320	320		100		90		2	1	88		2				Acetonitrile	4
	A8	26	31.3	782.5	313	313	156.5		50	469.5	1252	0.025		800	NA		320	320		100		90		2	1	88		2				Water	2
	A9	27	38	950	380	380	190		50	570	1520	0.025		800	NA		320	320		100		90		2	1	88		2
		QC AMW20													NA		400			200		130		2	1	128		2				Sample Matrix	Sample Water content (%)	Extraction solvent to Sample Amt Ratio	Extraction solvent to Sample Amt Ratio	Reuspension solvent to Sample Amt Ratio	Reuspension solvent to Sample Amt Ratio
		PB AMW20	33.3667	834.167	333.667	333.667	166.833		50	500.5	1334.67			500	NA		320	320		100				2		0		2
																																Biofluid	92	800ul per 40ul sample	20	100ul per 40ul sample	2.5
													Tissue equivalents for dry down (mg)	8																		Tissue	70	1000ul per 40 mg sample	25	200ul per 16 mg dried tissue equivalents	5
																	ISTD to Use		(see Exp Tracking Sheet)				ISTD to Use		(Usually not needed, already added)		Overall Sample Handling Notes					Media	92	800ul per 40ul sample	20	50 ul per 40ul sample	1.25
																	Resuspension Solvent		(H2O, excpet for IDX HILIC A)				Resuspension Solvent		(H2O, excpet for IDX HILIC A)							Cells (Suspension or Adherent)	0	800ul per sample*		50ul per sample		*May need to adjust based on cell number in sample
																ISTD Stock Conc	1	mg/ml
																ISTD Final Conc	25	ug/ml
																Dilution	40	x
																Resup Solv Vol Needed	1200	ul
																H2O Resup Solvent
																Total Vol	2000	ul
																Stock ISTD Vol	50	ul
																Water Vol	1950	ul
																50/50 H2O/AcN Resup Solvent
																Total Vol	2000	ul
																Stock ISTD Vol	40	ul
																Water Vol	1960	ul
