## Supplemental Table 2 for "A diverse proteome is present and enzymatically active in metabolite extracts"

### Sheet: Transition List
Method	Molecule Name	MolecularFormula	Precursor Adduct	Explicit Retention Time	Explicit Retention Time Window	HMDB
Amide	(S)-(+)-4-Amino-3-hydroxybutyric acid	C4H9NO3	[M+H]	7.04	0.5	HMDB0061877
Amide	1-methylnicotinamide	C7H8N2O	[M+H]	3.528	0.5	HMDB00699
Amide	2-aminoadipate	C6H11NO4	[M+H]	8.013	0.5	HMDB0302754
Amide	4-guanidinobutyrate	C5H11N3O2	[M+H]	5.475	0.5	HMDB0003464
Amide	5-L-Glutamyl-taurine	C7H14N2O6S	[M+H]	8.3	0.5	HMDB0004195
Amide	5-methylthioadenosine (MTA)	C11H15N5O3S	[M+H]	1.278	0.5	HMDB0001173
Amide	Acetyl-L-carnitine	C9H17NO4	[M+H]	4.319	0.5	HMDB0000201
Amide	Acetylarginine	C8H16N4O3	[M+H]	6.148	0.5	HMDB0004620
Amide	acetylornithine	C7H14N2O3	[M+H]	6.5	0.5	HMDB0003357
Amide	adenine	C5H5N5	[M+H]	2.04	0.5	HMDB0000034
Amide	adenosine	C10H13N5O4	[M+H]	2.2	0.5	HMDB0000050
Amide	adenosine 5'-diphosphoribose	C15H23N5O14P2	[M+H]	9.69	0.5	HMDB0001178
Amide	adenosine 5'-monophosphate (AMP)	C10H14N5O7P	[M+H]	7.633	0.5	HMDB0000045
Amide	anserine	C10H16N4O3	[M+H]	8.863	0.5	HMDB0000194
Amide	arginine	C6H14N4O2	[M+H]	8.841	0.5	HMDB0000517
Amide	Argininosuccinic acid	C10H18N4O6	[M+H]	10.824	0.5	HMDB0000052
Amide	asparagine	C4H8N2O3	[M+H]	6.865	0.5	HMDB0000168
Amide	aspartate	C4H7NO4	[M+H]	8.446	0.5	HMDB0000191
Amide	asymmetric dimethylarginine (ADMA)	C8H18N4O2	[M+H]	7.73	0.5	HMDB0001539
Amide	betaine	C5H11NO2	[M+H]	3.837	0.5	HMDB0000043
Amide	butyrylcarnitine	C11H21NO4	[M+H]	3.453	0.5	HMDB0002013
Amide	carnitine	C7H15NO3	[M+H]	5.814	0.5	HMDB0000062
Amide	carnosine	C9H14N4O3	[M+H]	8.73	0.5	HMDB0000033
Amide	CDP-choline	C14H26N4O11P2	[M+H]	9.855	0.5	HMDB0001413
Amide	CDP-ethanolamine	C11H20N4O11P2	[M+H]	10.001	0.5	HMDB0001564
Amide	citrulline	C6H13N3O3	[M+H]	7.014	0.5	HMDB0000904
Amide	creatine	C4H9N3O2	[M+H]	5.7	0.5	HMDB0000064
Amide	creatinine	C4H7N3O	[M+H]	2.181	0.5	HMDB00562
Amide	cystathionine	C7H14N2O4S	[M+H]	9.978	0.5	HMDB0000099
Amide	cysteine-S-sulfate	C3H7NO5S2	[M+H]	5.216	0.5	HMDB0000731
Amide	cytidine	C9H13N3O5	[M+H]	3.324	0.5	HMDB0000089
Amide	cytidine	C9H13N3O5	[M+H]	3.563	0.5	HMDB00089
Amide	Cytidine 5'-diphosphocholine	C14H26N4O11P2	[M+H]	9.826	0.5	HMDB0260340
Amide	cytosine	C4H5N3O	[M+H]	2.608	0.5	HMDB0000630
Amide	deoxycarnitine	C7H15NO2	[M+H]	6.158	0.5	HMDB0001161
Amide	EDTA	C10H16N2O8	[M+H]	10.31	0.5	HMDB0015109
Amide	flavin adenine dinucleotide (FAD)	C27H33N9O15P2	[M+H]	8.749	0.5	HMDB0001248
Amide	gamma-Glu-Cys	C8H14N2O5S	[M+H]	7.993	0.5	HMDB0001049
Amide	gamma-glutamylglycine	C7H12N2O5	[M+H]	9.119	0.5	HMDB0011667
Amide	glucose 6-phosphate	C6H13O9P	[M+H]	9.789	0.5	HMDB0001401
Amide	glucose 6-phosphate	C6H13O9P	[M+H]	10.432	0.2	HMDB0001401
Amide	glutamate	C5H9NO4	[M+H]	8.1	0.5	HMDB0000148
Amide	Glutamyl-glutamic acid	C10H16N2O7	[M+H]	10.286	0.5	HMDB0028818
Amide	glutamylcysteine	C8H14N2O5S	[M+H]	8.03	0.5	HMDB0001049
Amide	glutathione, oxidized (GSSG)	C20H32N6O12S2	[M+H]	11.791	0.5	HMDB0003337
Amide	glutathione, reduced (GSH)	C10H17N3O6S	[M+H]	8.287	0.5	HMDB0000125
Amide	glutatrylcarnitine	C12H21NO6	[M+H]	7.134	0.5	HMDB0013130
Amide	glycerophosophocholine	C8H20NO6P	[M+H]	6.702	0.5	HMDB0000086
Amide	guanidinoacetate	C3H7N3O2	[M+H]	6.026	0.5	HMDB0000128
Amide	guanine	C5H5N5O	[M+H]	3	0.5	HMDB0000132
Amide	guanosine	C10H13N5O5	[M+H]	3.731	0.5	HMDB0000133
Amide	guanosine 5'-diphosphate (GDP)	C10H15N5O11P2	[M+H]	11.137	0.5	HMDB0001201
Amide	Hexanoylcarnitine	C13H25NO4	[M+H]	2.322	0.5	HMDB0000756
Amide	histamine	C5H9N3	[M+H]	4.76	0.5	HMDB0000870
Amide	homoarginine	C7H16N4O2	[M+H]	8.5	0.5	HMDB0000670
Amide	homoserine	C4H9NO3	[M+H]	6.07	0.5	HMDB00719
Amide	hydroxyproline	C5H9NO3	[M+H]	5.575	0.5	HMDB0000725
Amide	hypotaurine	C2H7NO2S	[M+H]	5.487	0.5	HMDB0000965
Amide	hypoxanthine	C5H4N4O	[M+H]	2.21	0.5	HMDB0000195
Amide	IMP	C10H13N4O8P	[M+H]	8.223	0.5	HMDB0000175
Amide	inosine	C10H12N4O5	[M+H]	2.863	0.5	HMDB0000195
Amide	isoleucine	C6H13NO2	[M+H]	3.727	0.5	HMDB0000172
Amide	kynurenine	C10H12N2O3	[M+H]	3.517	0.5	HMDB0000684
Amide	L-Ergothioneine	C9H15N3O2S	[M+H]	5.144	0.5	HMDB0003045
Amide	L-Phenylalanine	C9H11NO2	[M+H]	3.378	0.5	HMDB0000159
Amide	L-Tyrosine	C9H11NO3	[M+H]	4.506	0.5	HMDB0000158
Amide	leucine	C6H13NO2	[M+H]	3.478	0.5	HMDB0000687
Amide	lysine	C6H14N2O2	[M+H]	9.183	0.5	HMDB0000182
Amide	malonylcarnitine	C10H17NO6	[M+H]	8.06	0.5	HMDB0002095
Amide	methionine	C5H11NO2S	[M+H]	4.032	0.5	HMDB0000696
Amide	methionine sulfoxide	C5H11NO3S	[M+H]	6.148	0.5	HMDB0002005
Amide	Methyladenosine	C11H15N5O4	[M+H]	4.531	0.5	HMDB0003331
Amide	methylhistamine	C6H11N3	[M+H]	4.02	0.5	HMDB0000898
Amide	methylpicolinate	C7H7NO2	[M+H]	10.047	0.5
Amide	N-Acetyl-1-aspartylglutamic acid	C11H16N2O8	[M+H]	9.117	0.5	HMDB0001067
Amide	N-Acetyl-L-glutamine	C7H12N2O4	[M+H]	5.227	0.5	HMDB0006029
Amide	N-acetylaspartate (NAA)	C6H9NO5	[M+H]	6.704	0.5	HMDB0000812
Amide	N-acetylglutamate	C7H11NO5	[M+H]	6.857	0.5	HMDB0001138
Amide	N-Acetylhistamine	C7H11N3O	[M+H]	2.187	0.5	HMDB0013253
Amide	N-acetylneuraminate	C11H19NO9	[M+H]	7.213	0.5	HMDB0000230
Amide	N-acetylputrescine	C6H14N2O	[M+H]	4.065	0.5	HMDB0002064
Amide	N-acetylputrescine	C6H14N2O	[M+H+C2H3N]	4.065	0.5	HMDB0002064
Amide	N-acetylspermidine	C9H21N3O	[M+H]	7.907	0.5	HMDB0002189
Amide	N-alpha-acetyllysine	C8H16N2O3	[M+H]	6.563	0.5	HMDB0000446
Amide	N6-carbamoyl-lysine (homocitrulline)	C7H15N3O3	[M+H]	6.688	0.5	HMDB0000679
Amide	nicotinamide	C6H6N2O	[M+H]	1.279	0.5	HMDB01406
Amide	nicotinamide adenine dinucleotide (NAD+)	C21H27N7O14P2	[M+H]	9.491	0.5	HMDB0000902
Amide	nicotinamide adenine dinucleotide phosphate (NADP+)	C21H28N7O17P3	[M+H]	11.305	0.5	HMDB0304435
Amide	nicotinamide adenine dinucleotide reduced (NADH)	C21H29N7O14P2	[M+H]	8.86	0.5	HMDB0001487
Amide	ophthalmate	C11H19N3O6	[M+H]	8.198	0.5	HMDB0005765
Amide	ornithine	C5H12N2O2	[M+H]	9.25	0.5	HMDB0000214
Amide	Palmitoyl sphingomyelin	C39H79N2O6P	[M+H]	1.216	0.5	HMDB0010169
Amide	Palmitoylcarnitine	C23H45NO4	[M+H]	1.222	0.5	HMDB0240774
Amide	pantothenate (Vitamin B5)	C9H17NO5	[M+H]	3.212	0.5	HMDB0000210
Amide	phosphocreatine	C4H10N3O5P	[M+H]	10.374	0.5	HMDB0001511
Amide	pipecolate	C6H11NO2	[M+H]	4.564	0.5	HMDB0000716
Amide	proline	C5H9NO2	[M+H]	4.506	0.5	HMDB0000162
Amide	Propionylcarnitine	C10H19NO4	[M+H]	3.657	0.5	HMDB0000824
Amide	riboflavin (Vitamin B2)	C17H20N4O6	[M+H]	2.569	0.5	HMDB0000244
Amide	S-adenosylhomocysteine (SAH)	C14H20N6O5S	[M+H]	6.922	0.5	HMDB0000939
Amide	S-Adenosylmethionine (SAM)	C15H22N6O5S	[M+H]	9.817	0.5	HMDB0001185
Amide	S-Lactoylglutathione	C13H21N3O8S	[M+H]	8.002	0.5	HMDB0001066
Amide	saccharopine	C11H20N2O6	[M+H]	10.206	0.5	HMDB0000279
Amide	serotonin	C10H12N2O	[M+H]	2.662	0.5	HMDB0000259
Amide	serotonin	C10H12N2O	[M+H-NH3]	2.662	0.5	HMDB0000259
Amide	taurine	C2H7NO3S	[M+H]	4.615	0.5	HMDB0000251
Amide	tentative.GDP-fucose	C16H25N5O15P2	[M+H]	10.79	0.5	HMDB0252660
Amide	theanine	C7H14N2O3	[M+H]	4.85	0.5	HMDB0034365
Amide	Thiamine	C12H16N4OS	[M+H]	4.134	0.5	HMDB0000235
Amide	threonine	C4H9NO3	[M+H]	5.901	0.5	HMDB0000167
Amide	trimethyllysine	C9H20N2O2	[M+H]	8.491	0.5	HMDB0001325
Amide	tryptophan	C11H12N2O2	[M+H]	3.407	0.5	HMDB0000929
Amide	UDP-N-acetylglucosamine (UDP-GlcNAc)	C17H27N3O17P2	[M+H]	10.053	0.5	HMDB0000304
Amide	uridine 5'-monophosphate (UMP)	C9H13N2O9P	[M+H]	7.884	0.5	HMDB0000288
Amide	valine	C5H11NO2	[M+H]	4.398	0.5	HMDB0000883
IP	(tent.) sulfolactic acid	C3H6O6S	[M-H]	13.9	0.5	HMDB0060176
IP	2-aminobutyrate	C4H9NO2	[M-H]	1.25	0.5	HMDB0000650
IP	2-deoxyuridine	C9H12N2O5	[M-H]	2.2	0.5	HMDB0000012
IP	2-hydroxybutyrate	C4H8O3	[M-H]	9.51	0.5	HMDB0000008
IP	2,3-Dihydroxy-2-methylbutanoic acid	C5H10O4	[M-H]	8.965	0.5	HMDB0029576
IP	3-hydroxybutyrate	C4H8O3	[M-H]	7.57	0.5	HMDB0000011
IP	3-hydroxyisobutyrate	C4H8O3	[M-H]	7.36	0.5	HMDB0000023
IP	3-Methyl-2-oxovaleric acid	C6H10O3	[M-H]	15.67	0.5	HMDB0000491
IP	3-phosphoglyceric acid	C3H7O7P	[M-H]	13.988	0.5	HMDB0000807
IP	4-hydroxybutyrate	C4H8O3	[M-H]	8.79	0.5	HMDB0000710
IP	4-hydroxyproline	C5H9NO3	[M-H]	1.2	0.5	HMDB0000725
IP	5-aminolevulinic acid	C5H9NO3	[M-H]	1.11	0.5	HMDB0001149
IP	5-phosphoribosyl-1-pyrophosphate	C5H13O14P3	[M-H]	16.128	0.5	HMDB0000280
IP	Adenine	C5H5N5	[M-H]	2.316	0.5	HMDB0000034
IP	adenosine	C10H13N5O4	[M-H]	5.609	0.5	HMDB0000050
IP	adenosine 3-phosphate 5-phosphosulfate	C10H15N5O13P2S	[M-H]	16.48	0.5	HMDB0001134
IP	Adenosine diphosphate ribose	C15H23N5O14P2	[M-H]	13.891	0.5	HMDB0001178
IP	adeosine cyclophosphate	C10H12N5O6P	[M-H]	12.56	0.5	HMDB0000058
IP	ADP	C10H15N5O10P2	[M-H]	14.557	0.5	HMDB0001341
IP	AICA ribonucleotide	C9H15N4O8P	[M-H]	10.142	0.5	HMDB0001517
IP	alanine	C3H7NO2	[M-H]	1.186	0.5	HMDB0000161
IP	alpha-ketoglutarate	C5H6O5	[M-H]	13.587	0.5	HMDB0000208
IP	D4 alpha-ketoglutarate	C5H6O5	[M4H2-H]	13.587	0.5	HMDB0000208
IP	AMP	C10H14N5O7P	[M-H]	11.345	0.5	HMDB0000045
IP	arachidonic acid	C20H32O2	[M-H]	20.054	0.5	HMDB0001043
IP	Ascorbic acid	C6H8O6	[M-H]	14.16	0.5	HMDB0000044
IP	asp-asp dipeptide	C8H12N2O7	[M-H]	12.388	0.5	HMDB0028749
IP	asp-glu dipeptide	C9H14N2O7	[M-H]	12.3	0.5	HMDB0028815
IP	asp-gly dipeptide	C6H10N2O5	[M-H]	3.741	0.5	HMDB0028753
IP	asparagine	C4H8N2O3	[M-H]	1.164	0.5	HMDB0000168
IP	aspartate	C4H7NO4	[M-H]	4.258	0.5	HMDB0000191
IP	ATP	C10H16N5O13P3	[M-H]	16.406	0.5	HMDB0000538
IP	beta-alanine	C3H7NO2	[M-H]	1.14	0.5	HMDB0000056
IP	bilirubin	C33H36N4O6	[M-H]	21.731	0.5	HMDB0000054
IP	bisphosphoglycerate	C3H8O10P2	[M-H]	15.958	0.5	HMDB0001270
IP	CDP	C9H15N3O11P2	[M-H]	13.711	0.5	HMDB0001546
IP	CDP-ethanolamine	C11H20N4O11P2	[M-H]	5.689	0.5	HMDB0001564
IP	CDP-n-acetylneuraminic acid	C20H31N4O16P	[M-H]	13.309	0.5
IP	citraconic acid	C5H6O4	[M-H]	13.3	0.5	HMDB0000634
IP	Citric acid	C6H8O7	[M-H]	14.365	0.5	HMDB0000094
IP	citrulline	C6H13N3O3	[M-H]	1.232	0.5	HMDB0000904
IP	CMP	C9H14N3O8P	[M-H]	8.938	0.5	HMDB0240312
IP	coenzyme A	C21H36N7O16P3S	[M-H]	16.98	0.5	HMDB0001423
IP	Creatine	C4H9N3O2	[M-H]	1.253	0.5	HMDB0000064
IP	creatinine	C4H7N3O	[M-H]	1.299	0.5	HMDB0000562
IP	CTP	C9H16N3O14P3	[M-H]	16.095	0.5	HMDB0000082
IP	cystathionine	C7H14N2O4S	[M-H]	1.155	0.5	HMDB0000099
IP	cytidine	C9H13N3O5	[M-H]	1.62	0.5	HMDB0000089
IP	D-a-Hydroxyglutaric acid	C5H8O5	[M-H]	13.092	0.5	HMDB0000606
IP	dCMP	C9H14N3O7P	[M-H]	9.635	0.5	HMDB0001202
IP	dihydroorotate	C5H6N2O4	[M-H]	6.78	0.5	HMDB0003349
IP	dihydroxyacetone phosphate	C3H7O6P	[M-H]	9.751	0.5	HMDB0001473
IP	dimethylglycine	C4H9NO2	[M-H]	1.2	0.5	HMDB0000092
IP	dopamine	C8H11NO2	[M-H]	1.09	0.5	HMDB0000073
IP	dTDP	C10H16N2O11P2	[M-H]	14.421	0.5	HMDB0001274
IP	dTMP	C10H15N2O8P	[M-H]	11.151	0.5	HMDB0001227
IP	dTTP	C10H16N2O14P3	[M-H]	16.473	0.5	HMDB0001342
IP	FA 16:0	C16H32O2	[M-H]	22.38	0.5
IP	FA 16:1	C16H30O2	[M-H]	21.91	0.5
IP	FA 18:0	C18H34O2	[M-H]	23.116	0.5
IP	FA 18:1	C18H34O2	[M-H]	22.474	0.5
IP	FA 18:2	C18H32O2	[M-H]	22.079	0.5
IP	FA 18:3	C18H30O2	[M-H]	21.787	0.5
IP	FA 20:1	C20H38O2	[M-H]	23.201	0.5
IP	FA 20:2	C20H36O2	[M-H]	22.644	0.5
IP	FA 20:3	C20H34O2	[M-H]	22.258	0.5
IP	FA 22:2	C22H40O2	[M-H]	23.201	0.5
IP	FA 22:5	C22H34O2	[M-H]	21.938	0.5
IP	FA 22:5	C22H34O2	[M-H]	22.135	0.5
IP	FA 22:6	C22H32O2	[M-H]	21.938	0.5
IP	farnesyl pyrophosphate	C15H28O7P2	[M-H]	20.71	0.5	HMDB0000961
IP	flavin adenine dinucleotide (FAD)	C27H33N9O15P2	[M-H]	16.196	0.5	HMDB0001248
IP	flavin mononucleotide (FMN)	C17H21N4O9P	[M-H]	15.038	0.5	HMDB0001520
IP	folic acid	C19H19N7O6	[M-H]	14.313	0.5	HMDB0000121
IP	Fructose 1-6 BP	C6H14O12P2	[M-H]	14.004	0.5	HMDB0001058
IP	Hexose-Phosphate Isomer	C6H13O9P	[M-H]	7.456	0.5	HMDB0000124
IP	fumarate	C4H4O4	[M-H]	13.932	0.5	HMDB0000134
IP	GABA	C4H9NO2	[M-H]	1.11	0.5	HMDB0000112
IP	galactonic acid	C6H12O7	[M-H]	4.96	0.5	HMDB0000565
IP	Hexose-Phosphate Isomer	C6H13O9P	[M-H]	7.177	0.5	HMDB0000645
IP	gamma-Glu-Cys	C8H14N2O5S	[M-H]	7.486	0.5	HMDB0001049
IP	GDP	C10H15N5O11P2	[M-H]	14.077	0.5	HMDB0001201
IP	GDP-Mannose	C16H25N5O16P2	[M-H]	13.461	0.5	HMDB0001163
IP	Gln-Glu	C10H17N3O6S	[M-H]	5.62	0.5	HMDB0028817
IP	Glu-Ala dipeptide	C8H14N2O5	[M-H]	7.534	0.5	HMDB0003764
IP	glu-gly dipeptide	C7H12N2O5	[M-H]	4.672	0.5	HMDB0028819
IP	Glu-Ile	C11H20N2O5	[M-H]	12.365	0.5	HMDB0028822
IP	Glu-Leu dipeptide	C11H20N2O5	[M-H]	12.83	0.5	HMDB0028823
IP	glu-thr	C9H16N2O6	[M-H]	5.672	0.5	HMDB0029159
IP	glu-val	C10H12N2O6	[M-H]	9.995	0.5	HMDB0011172
IP	Gluconic acid	C6H12O7	[M-H]	5.229	0.5	HMDB0000625
IP	Hexose-Phosphate Isomer	C6H13O9P	[M-H]	6.828	0.5	HMDB0001401
IP	Hexose-Phosphate Isomer	C6H13O9P	[M-H]	7.7	0.5	HMDB0001586
IP	Glutaconic acid	C5H6O4	[M-H]	13.69	0.5	HMDB0000620
IP	glutamate	C5H9NO4	[M-H]	4.1	0.5	HMDB0000148
IP	glutamine	C5H10N2O3	[M-H]	1.191	0.5	HMDB0000641
IP	glutamyltaurine(tentative)	C7H14N2O6S	[M-H]	5.291	0.5	HMDB0004195
IP	glycerol-3-phosphate	C3H9O6P	[M-H]	7.7	0.5	HMDB0000126
IP	glycine	C2H5NO2	[M-H]	1.148	0.5	HMDB0000123
IP	GMP	C10H14N5O8P	[M-H]	10.301	0.5	HMDB0001397
IP	GTP	C10H16N5O14P3	[M-H]	16.214	0.5	HMDB0001273
IP	hydroxydecanoic acid	C10H20O3	[M-H]	19.249	0.5
IP	hydroxyhexadecanoic acid	C16H32O3	[M-H]	21.567	0.5
IP	hydroxyindoleacetate	C10H9NO3	[M-H]	12.09	0.5	HMDB0000763
IP	hydroxystearic acid	C18H36O3	[M-H]	22.037	0.5	HMDB0062549
IP	hypoxanthine	C5H4N4O	[M-H]	1.806	0.5	HMDB0000157
IP	IMP	C10H13N4O8P	[M-H]	10.254	0.5	HMDB0000175
IP	indolelactic acid	C11H11NO3	[M-H]	15.52	0.5	HMDB0000671
IP	indoxylsulfate	C8H7NO4S	[M-H]	15.53	0.5	HMDB0000682
IP	inosine	C10H12N4O5	[M-H]	2.56	0.5	HMDB0000195
IP	Isoleucine	C6H13NO2	[M-H]	2.113	0.5	HMDB0000172
IP	D5-Glutamate	C5H9NO4	[M5H2-H]	4.07	0.5
IP	D4-Glutamate	C5H9NO4	[M4H2-H]	4.07	0.5
IP	itaconate	C5H6O4	[M-H]	12.6	0.5	HMDB0002092
IP	ketoisovalerate	C5H8O3	[M-H]	13.84	0.5	HMDB0000019
IP	Ketoleucine	C6H10O3	[M-H]	15.92	0.5	HMDB0000695
IP	L-Glutathione (reduced)	C10H17N3O6S	[M-H]	7.981	0.5	HMDB0000125
IP	L-Glutathione oxidized	C20H32N6O12S2	[M-H]	12.787	0.5	HMDB0003337
IP	Lactate	C3H6O3	[M-H]	6.918	0.5	HMDB0001311
IP	Leucine	C6H13NO2	[M-H]	2.307	0.5	HMDB0000687
IP	malate	C4H6O5	[M-H]	13	0.5	HMDB0000156
IP	malonic acid	C3H4O4	[M-H]	11.967	0.5	HMDB0000691
IP	Hexose-Phosphate Isomer	C6H13O9P	[M-H]	7.6	0.5	HMDB0006330
IP	methionine	C5H11NO2S	[M-H]	1.74	0.5	HMDB0000696
IP	Methylcitric Acid	C7H10O7	[M-H]	14.577	0.5	HMDB0000379
IP	Methylthioadenosine	C11H15N5O3S	[M-H]	11.143	0.5	HMDB0001173
IP	N-acetyl galactosamine phosphate	C8H16NO9	[M-H]	7.92	0.5	HMDB0006480
IP	n-acetyl-1-aspartylglutamic acid	C11H16N2O8	[M-H]	15.255	0.5	HMDB0255414
IP	N-Acetyl-glucosamine-phosphate	C8H16NO9P	[M-H]	8.198	0.5	HMDB0001062
IP	N-Acetyl-L-aspartic acid	C6H9NO5	[M-H]	13.315	0.5	HMDB0000812
IP	N-Acetyl-L-glutamine	C7H12N2O4	[M-H]	6.859	0.5	HMDB0006029
IP	n-acetyl-phenylalanine	C11H13NO3	[M-H]	15.736	0.5	HMDB0000512
IP	n-acetyl-serine	C5H9NO4	[M-H]	6.28	0.5	HMDB0002931
IP	n-acetyl-tryptophan	C13H14N2O3	[M-H]	15.54	0.5	HMDB0013713
IP	N-acetylalanine	C5H9NO3	[M-H]	8.5	0.5	HMDB0000766
IP	n-acetylglutamate	C7H11NO5	[M-H]	13.347	0.5	HMDB0001138
IP	n-acetylmethionine	C7H13NO3S	[M-H]	16.473	0.5	HMDB0011745
IP	n-acetylneuraminic acid	C11H19NO9	[M-H]	5.717	0.5	HMDB0000230
IP	n-carbamyl-glutamic acid	C6H10N2O5	[M-H]	12.824	0.5	HMDB0015673
IP	N-Glycolylneuraminic acid	C11H19NO10	[M-H]	4.78	0.5	HMDB0000833
IP	NAD+	C21H27N7O14P2	[M-H]	8.86	0.5	HMDB0000902
IP	NADH	C21H29N7O14P2	[M-H]	14.646	0.5	HMDB0001487
IP	NADP+	C21H28N7O17P3	[M-H]	14.039	0.5	HMDB0000217
IP	NADPH	C21H30N7O17P3	[M-H]	16.339	0.5	HMDB0000221
IP	O-acetyl-serine	C5H9NO4	[M-H]	6.642	0.5	HMDB0003011
IP	O-Phosphorylethanolamine	C2H8NO4P	[M-H]	1.524	0.5	HMDB0000224
IP	Ophthalmate	C11H19N3O6	[M-H]	7.779	0.5	HMDB0005765
IP	orotic acid	C5H4N2O4	[M-H]	8.077	0.5	HMDB0000226
IP	orotidine	C10H12N2O8	[M-H]	7.221	0.5	HMDB0000788
IP	p-Hydroxyphenyllactic acid	C9H10O4	[M-H]	12.344	0.5	HMDB0000755
IP	Pantothenic acid	C9H17NO5	[M-H]	11.404	0.5	HMDB0000210
IP	phenylalanine	C9H11NO2	[M-H]	4.2	0.5	HMDB0000159
IP	phenyllactic acid	C9H10O3	[M-H]	15.646	0.5	HMDB0000779
IP	phosphocreatine	C4H10N3O5P	[M-H]	12.853	0.5	HMDB0001511
IP	Phosphoenolpyruvate	C3H5O6P	[M-H]	14.529	0.5	HMDB0000263
IP	phosphoserine	C3H8NO6P	[M-H]	9.144	0.5	HMDB0000272
IP	Proline	C5H9NO2	[M-H]	1.297	0.5	HMDB0251528
IP	pyridoxal	C8H9NO3	[M-H]	2.144	0.5	HMDB0001545
IP	Pyridoxal-5-phosphate	C8H10NO6P	[M-H]	14.158	0.5	HMDB0001491
IP	pyridoxine	C8H11NO3	[M-H]	1.92	0.5	HMDB0000239
IP	Pyroglutamic acid	C5H7NO3	[M-H]	7.065	0.5	HMDB0000267
IP	Pyruvate	C3H4O3	[M-H]	8.979	0.5	HMDB0000243
IP	Riboflavin	C17H20N4O6	[M-H]	11.9	0.5	HMDB0000244
IP	ribose-phosphate	C5H11O8P	[M-H]	7.252	0.5	HMDB0001489
IP	S-Lactoylglutathione	C13H21N3O8S	[M-H]	13.616	0.5	HMDB0001066
IP	SAH	C14H20N6O5S	[M-H]	4.88	0.5	HMDB0000939
IP	sarcosine	C3H7NO2	[M-H]	1.19	0.5	HMDB0000271
IP	sedoheptulose 7P	C7H15O10P	[M-H]	7.045	0.5	HMDB0001068
IP	serine	C3H7NO3	[M-H]	1.151	0.5	HMDB0000187
IP	Succinate	C4H6O4	[M-H]	12.26	0.5	HMDB0000254
IP	taurine	C2H7NO3S	[M-H]	1.199	0.5	HMDB0000251
IP	threonic acid	C4H8O5	[M-H]	4.982	0.5	HMDB0000943
IP	threonine	C4H9NO3	[M-H]	1.238	0.5	HMDB0000167
IP	thymidine	C10H14N2O5	[M-H]	4.53	0.5	HMDB0000262
IP	Tryptophan	C11H12N2O2	[M-H]	7.422	0.5	HMDB0000929
IP	D8-Tryptophan	C11H12N2O2	[M8H2-H]	7.422	0.5	HMDB0000929
IP	tyrosine	C9H11NO3	[M-H]	2.095	0.5	HMDB0000158
IP	UDP	C9H14N2O12P2	[M-H]	14.073	0.5	HMDB0000295
IP	UDP-alpha-D-glucuronic acid	C15H22N2O18P2	[M-H]	16.028	0.5	HMDB0000935
IP	UDP-hexose	C15H25N2O17P2	[M-H]	13.509	0.5
IP	UDP-N-acetylgalactosamine	C17H27N3O17P2	[M-H]	13.4	0.5	HMDB0000304
IP	UDP-N-acetylglucosamine	C17H27N3O17P2	[M-H]	13.4	0.5	HMDB0000290
IP	UMP	C9H13N2O9P	[M-H]	9.959	0.5	HMDB0000288
IP	uracil	C4H4N2O2	[M-H]	1.651	0.5	HMDB0000300
IP	ureidosuccinic acid	C5H8N2O5	[M-H]	12.74	0.5	HMDB0000828
IP	uric acid	C5H4N4O3	[M-H]	5.098	0.5	HMDB0000289
IP	uridine	C9H12N2O6	[M-H]	2.281	0.5	HMDB0000296
IP	UTP	C9H15N2O15P3	[M-H]	16.264	0.5	HMDB0000285
IP	Valine	C5H11NO2	[M-H]	1.445	0.5	HMDB0000883
IP	xanthine	C5H4N4O2	[M-H]	1.856	0.5	HMDB0000292
IP	xanthosine	C10H12N4O6	[M-H]	7.28	0.5	HMDB0000299
IP	xylulose-5-P	C5H11O8P	[M-H]	8.255	0.5	HMDB0000868
T3	?-Alanine methyl ester	C4H9NO2	[M+H]	1.265	0.5
T3	?-Aminobutyric acid	C4H9NO2	[M+H]	1.137	0.5
T3	?-D-Galactose-1-phosphate	C6H13O9P	[M+H]	3.132	0.5
T3	?-Lactose	C12H22O11	[M+H]	1.162	0.5
T3	?-Naphthoflavone	C19H12O2	[M+H]	9.959	0.5
T3	(?)-Naringenin	C15H12O5	[M+H]	5.758	0.5
T3	(+)-5-Iodo-2'-deoxyuridine	C9H11IN2O5	[M+H]	4.282	0.5
T3	(+)-Camphor	C10H16O	[M+H]	8.686	0.5
T3	(+)-Catechin	C15H14O6	[M+H]	4.544	0.5
T3	(+)-Catechin	C15H14O6	[M+H]	4.725	0.5
T3	(+)-Nootkatone	C15H22O	[M+H]	10.124	0.5
T3	(+/-)-Propranolol	C16H21NO2	[M+H]	6.356	0.5
T3	(+/-)-Sulpiride	C15H23N3O4S	[M+H]	4.291	0.5
T3	(R)-3-hydroxybutyrylcarnitine	C11H21NO5	[M+H]	1.897	0.5
T3	(S)-(+)-4-Amino-3-hydroxybutyric acid	C4H9NO3	[M+H]	1.078	0.5
T3	1-Aminocyclopropanecarboxylic acid	C4H7NO2	[M+H]	1.139	0.5
T3	1-Methyl-hydantoin	C4H6N2O2	[M+H]	2.811	0.5
T3	10-Hydroxydecanoic acid	C10H20O3	[M+H]	6.82	0.5
T3	10-Hydroxydecanoic acid	C10H20O3	[M+H]	7.17	0.5
T3	17-?-Hydroxyprogesterone	C21H30O3	[M+H]	8.856	0.5
T3	1H-Imidazole-1-acetic acid	C5H6N2O2	[M+H]	1.151	0.5
T3	2-Aminoisobutyric acid	C4H9NO2	[M+H]	1.191	0.5
T3	2-Ethyl-3-hydroxy-4H-pyran-4-one	C7H8O3	[M+H]	5.347	0.5
T3	2-Furanacrolein	C7H6O2	[M+H]	6.353	0.5
T3	2-Methoxybenzoic acid	C8H8O3	[M+H]	5.928	0.5
T3	2-Methoxycinnamaldehyde	C10H10O2	[M+H]	8.497	0.5
T3	2-Methylglutaric acid	C6H10O4	[M+H]	1.176	0.5
T3	2-Naphthol	C10H8O	[M+H]	8.653	0.5
T3	2-Oxo-3-phenylpropanoic acid	C9H8O3	[M+H]	6.246	0.5
T3	2-Picolinic acid	C6H5NO2	[M+H]	1.572	0.5
T3	2?-Deoxyadenosine	C10H13N5O3	[M+H]	3.585	0.5
T3	2'-Deoxyadenosine-5'-monophosphate	C10H14N5O6P	[M+H]	3.418	0.5
T3	2'-Deoxycytidine	C9H13N3O4	[M+H]	2.306	0.5
T3	2'-Deoxyuridine	C9H12N2O5	[M+H]	3.549	0.5
T3	3-Chloro-L-Tyrosine	C9H10ClNO3	[M+H]	3.889	0.5
T3	3-Hydroxy-2-methyl-4-pyrone	C6H6O3	[M+H]	4.392	0.5
T3	3-Hydroxybenzoic acid	C7H6O3	[M+H]	7.886	0.5
T3	3-Hydroxybenzyl alcohol	C7H8O2	[M+H]	5.626	0.5
T3	3-Hydroxyflavone?	C15H10O3	[M+H]	9.239	0.5
T3	3-Indoleacetonitrile	C10H8N2	[M+H]	4.825	0.5
T3	3-Indolepropionic acid	C11H11NO2	[M+H]	6.912	0.5
T3	3-Indolepropionic acid	C11H11NO2	[M+H]	7.431	0.5
T3	3-Methoxytyramine	C9H13NO2	[M+H]	3.732	0.5
T3	3-Methyl-2-oxindole	C9H9NO	[M+H]	6.307	0.5
T3	3-Methyl-L-histidine	C7H11N3O2	[M+H]	1.049	0.5
T3	3-Methylxanthine	C6H6N4O2	[M+H]	3.766	0.5
T3	3-Ureidopropionic acid	C4H8N2O3	[M+H]	1.607	0.5
T3	4-(2-Furyl)-3-buten-2-one	C8H8O2	[M+H]	6.787	0.5
T3	4-(Acetylamino)butanoic acid	C6H11NO3	[M+H]	3.611	0.5
T3	4-Acetamidophenol	C8H9NO2	[M+H]	4.282	0.5
T3	4-Aminophenol	C6H7NO	[M+H]	1.259	0.5
T3	4-Aminosalicylic Acid	C7H7NO3	[M+H]	4.663	0.5
T3	4-Guanidinobutyric acid	C5H11N3O2	[M+H]	0.731	0.5
T3	4-Guanidinobutyric acid	C5H11N3O2	[M+H]	1.565	0.5
T3	4-Hydroxybenzaldehyde	C7H6O2	[M+H]	5.345	0.5
T3	4-Hydroxycoumarin	C9H6O3	[M+H]	6.316	0.5
T3	4-Hydroxyquinoline	C9H7NO	[M+H]	4.507	0.5
T3	4-Methylhippuric acid	C10H11NO3	[M+H]	5.754	0.5
T3	4'-Hydroxychalcone	C15H12O2	[M+H]	8.389	0.5
T3	5-(Hydroxymethyl)uracil	C5H6N2O3	[M+H]	3.681	0.5
T3	5-Aminoimidazole-4-carboxamide	C4H6N4O	[M+H]	1.249	0.5
T3	5-Aminosalicylic acid	C7H7NO3	[M+H]	1.785	0.5
T3	5-Aminovaleric acid	C5H11NO2	[M+H]	1.405	0.5
T3	5-Hydroxymethyl-2-furancarboxylic acid	C6H6O4	[M+H]	3.958	0.5
T3	5-Methoxytryptamine	C11H14N2O	[M+H]	4.75	0.5
T3	5-Methyl-2'-deoxycytidine?	C10H15N3O4	[M+H]	3.449	0.5
T3	5-Methylcytidine	C10H15N3O5	[M+H]	3.413	0.5
T3	5-Methylcytosine	C5H7N3O	[M+H]	1.507	0.5
T3	5-Phenylvaleric Acid	C11H14O2	[M+H]	12.001	0.5
T3	5-Pregnen-3?-ol-20-one	C21H32O2	[M+H]	9.351	0.5
T3	6-(Dimethylamino)purine	C7H9N5	[M+H]	3.954	0.5
T3	6-Aminocaproic acid	C6H13NO2	[M+H]	2.27	0.5
T3	6-Hydroxynicotinic acid	C6H5NO3	[M+H]	3.599	0.5
T3	6-Methylcoumarin	C10H8O2	[M+H]	7.583	0.5
T3	7-Methylguanine	C6H7N5O	[M+H]	2.895	0.5
T3	8-Aminooctanoic acid	C8H17NO2	[M+H]	4.157	0.5
T3	Abietic Acid	C20H30O2	[M+H]	11.968	0.5
T3	Acarbose	C25H43NO18	[M+H]	1.759	0.5
T3	AcCa(12:0)	C19H37NO4	[M+H]	14.28	0.5
T3	AcCa(14:0)	C21H41NO4	[M+H]	14.901	0.5
T3	AcCa(14:0)	C21H41NO4	[M+H]	14.923	0.5
T3	AcCa(14:1)	C21H39NO4	[M+H]	14.572	0.5
T3	AcCa(15:2)	C22H39NO4	[M+H]	14.308	0.5
T3	AcCa(16:0)	C23H45NO4	[M+H]	15.47	0.5
T3	AcCa(16:0)	C23H45NO4	[M+H]	15.542	0.5
T3	AcCa(16:1)	C23H43NO4	[M+H]	15.093	0.5
T3	AcCa(16:1)	C23H43NO4	[M+H]	15.127	0.5
T3	AcCa(16:2)	C23H41NO4	[M+H]	14.753	0.5
T3	AcCa(18:0)	C25H49NO4	[M+H]	15.959	0.5
T3	AcCa(18:1)	C25H47NO4	[M+H]	15.595	0.5
T3	AcCa(18:1)	C25H47NO4	[M+H]	15.674	0.5
T3	AcCa(18:2)	C25H45NO4	[M+H]	15.258	0.5
T3	AcCa(18:2)	C25H45NO4	[M+H]	15.314	0.5
T3	AcCa(20:2)	C27H49NO4	[M+H]	15.722	0.5
T3	AcCa(20:4)	C27H45NO4	[M+H]	15.255	0.5
T3	AcCa(20:4)	C27H45NO4	[M+H]	15.307	0.5
T3	AcCa(20:5)	C27H43NO4	[M+H]	14.973	0.5
T3	AcCa(20:5)	C27H43NO4	[M+H]	14.988	0.5
T3	Acebutolol	C18H28N2O4	[M+H]	5.366	0.5
T3	Acetazolamide	C4H6N4O3S2	[M+H]	4.463	0.5
T3	Acetovanillone	C9H10O3	[M+H]	5.828	0.5
T3	Acetyl-L-carnitine	C9H17NO4	[M+H]	1.539	0.5
T3	Acetylcholine	C7H15NO2	[M+H]	1.368	0.5
T3	Aciclovir	C8H11N5O3	[M+H]	3.548	0.5
T3	Adenine	C5H5N5	[M+H]	1.559	0.5
T3	Adenine	C5H5N5	[M+H]	2.206	0.5
T3	Adenosine	C10H13N5O4	[M+H]	3.533	0.5
T3	Adenosine	C10H13N5O4	[M+H]	3.732	0.5
T3	Adenosine 5'-monophosphate	C10H14N5O7P	[M+H]	1.537	0.5
T3	Adenosine cyclophosphate	C10H12N5O6P	[M+H]	3.566	0.5
T3	Adipoyl-L-carnitine	C13H23NO6	[M+H]	5.909	0.5
T3	Agomelatine	C15H17NO2	[M+H]	7.778	0.5
T3	Allantoin	C4H6N4O3	[M+H]	1.167	0.5
T3	Allopurinol	C5H4N4O	[M+H]	3.493	0.5
T3	Amcinonide	C28H35FO7	[M+H]	9.726	0.5
T3	Amiloride	C6H8ClN7O	[M+H]	4.151	0.5
T3	Aminoadipic acid	C6H11NO4	[M+H]	1.257	0.5
T3	Amiodarone	C25H29I2NO3	[M+H]	9.292	0.5
T3	Amitriptyline	C20H23N	[M+H]	7.292	0.5
T3	Amlodipine	C20H25ClN2O5	[M+H]	7.096	0.5
T3	Amoxicillin	C16H19N3O5S	[M+H]	4.017	0.5
T3	AMP	C10H14N5O7P	[M+H]	2.176	0.5
T3	Ampicillin	C16H19N3O4S	[M+H]	4.785	0.5
T3	Amygdalin	C20H27NO11	[M+H]	4.478	0.5
T3	Amygdalin	C20H27NO11	[M+H]	4.79	0.5
T3	anilino-1-naphthalenesulfonic acid	C16H13NO3S	[M+H]	9.882	0.5
T3	Apigenin	C15H10O5	[M+H]	7.225	0.5
T3	Aripiprazole	C23H27Cl2N3O2	[M+H]	7.177	0.5
T3	Artemisinin	C15H22O5	[M+H]	9.353	0.5
T3	Artesunate	C19H28O8	[M+H]	9.073	0.5
T3	Aspartame	C14H18N2O5	[M+H]	5.152	0.5
T3	Aspirin	C9H8O4	[M+H]	4.99	0.5
T3	Atenolol	C14H22N2O3	[M+H]	4.078	0.5
T3	Atomoxetine	C17H21NO	[M+H]	6.944	0.5
T3	Azelaic acid	C9H16O4	[M+H]	6.096	0.5
T3	Baclofen	C10H12ClNO2	[M+H]	4.907	0.5
T3	Baicalin	C21H18O11	[M+H]	6.305	0.5
T3	Beclometasone dipropionate	C28H37ClO7	[M+H]	10.203	0.5
T3	Benzamide	C7H7NO	[M+H]	4.822	0.5
T3	Benzhexol	C20H31NO	[M+H]	7.188	0.5
T3	Benzyl cinnamate	C16H14O2	[M+H]	10.299	0.5
T3	Betaine	C5H11NO2	[M+H]	1.134	0.5
T3	Betamethasone	C22H29FO5	[M+H]	7.372	0.5
T3	Bexarotene	C24H28O2	[M+H]	11.941	0.5
T3	Bicine	C6H13NO4	[M+H]	1.126	0.5
T3	Biochanin A	C16H12O5	[M+H]	8.649	0.5
T3	Biochanin A	C16H12O5	[M+H]	8.93	0.5
T3	Bisdemethoxycurcumin	C19H16O4	[M+H]	8.577	0.5
T3	Caffeine	C8H10N4O2	[M+H]	4.789	0.5
T3	Canrenone	C22H28O3	[M+H]	8.977	0.5
T3	Capryloyl glycine	C10H19NO3	[M+H]	7.216	0.5
T3	Captopril	C9H15NO3S	[M+H]	5.53	0.5
T3	Carbamazepine	C15H12N2O	[M+H]	7.27	0.5
T3	Carbocysteine	C5H9NO4S	[M+H]	1.258	0.5
T3	Carvedilol	C24H26N2O4	[M+H]	6.985	0.5
T3	Cetirizine	C21H25ClN2O3	[M+H]	7.264	0.5
T3	Chenodeoxycholic acid	C24H40O4	[M+H]	9.571	0.5
T3	Chlorogenic acid	C16H18O9	[M+H]	4.644	0.5
T3	Chlorpromazine	C17H19ClN2S	[M+H]	7.516	0.5
T3	Chlorpropamide	C10H13ClN2O3S	[M+H]	7.66	0.5
T3	Chrysin	C15H10O4	[M+H]	8.441	0.5
T3	Cimetidine	C10H16N6S	[M+H]	4.068	0.5
T3	Cinchonidine	C19H22N2O	[M+H]	4.758	0.5
T3	cis-4-Hydroxy-D-proline	C5H9NO3	[M+H]	1.094	0.5
T3	cis-Androsterone	C19H30O2	[M+H]	9.605	0.5
T3	Citalopram	C20H21FN2O	[M+H]	6.696	0.5
T3	Citicoline	C14H26N4O11P2	[M+H]	1.248	0.5
T3	Clomipramine	C19H23ClN2	[M+H]	7.647	0.5
T3	Cortexolone	C21H30O4	[M+H]	7.703	0.5
T3	Corticosterone	C21H30O4	[M+H]	7.606	0.5
T3	Cortisone	C21H28O5	[M+H]	6.919	0.5
T3	Coumarin	C9H6O2	[M+H]	6.711	0.5
T3	Creatine	C4H9N3O2	[M+H]	1.322	0.5
T3	Creatinine	C4H7N3O	[M+H]	1.198	0.5
T3	Curcumin	C21H20O6	[M+H]	8.884	0.5
T3	Cyanocobalamin	C63H89CoN14O14P	[M+H]	4.659	0.5
T3	Cytidine	C9H13N3O5	[M+H]	1.58	0.5
T3	Cytidine 5'-diphosphocholine	C14H26N4O11P2	[M+H]	1.346	0.5
T3	Cytidine 5'-monophosphate (hydrate)	C9H14N3O8P	[M+H]	1.512	0.5
T3	Cytosine	C4H5N3O	[M+H]	1.2	0.5
T3	D-(-)-Penicillamine	C5H11NO2S	[M+H]	2.011	0.5
T3	D-(-)-Quinic acid	C7H12O6	[M+H]	1.253	0.5
T3	D-(-)-Salicin	C13H18O7	[M+H]	4.341	0.5
T3	D-(+)-Cellobiose	C12H22O11	[M+H]	1.243	0.5
T3	D-(+)-Raffinose	C18H32O16	[M+H]	1.573	0.5
T3	D-(+)-Turanose	C12H22O11	[M+H]	1.219	0.5
T3	D-Carnitine	C7H15NO3	[M+H]	1.229	0.5
T3	D-Glucosamine 6-phosphate	C6H14NO8P	[M+H]	1.038	0.5
T3	D-Glutamic acid	C5H9NO4	[M+H]	1.112	0.5
T3	D-histidine methyl ester	C7H11N3O2	[M+H]	1.065	0.5
T3	D-Mannosamine	C6H13NO5	[M+H]	1.065	0.5
T3	D-Mannose	C6H12O6	[M+H]	1.121	0.5
T3	D-Pinitol	C7H14O6	[M+H]	1.136	0.5
T3	D-Proline	C5H9NO2	[M+H]	1.245	0.5
T3	D-Pyroglutamic acid	C5H7NO3	[M+H]	2.463	0.5
T3	D-Sphingosine	C18H37NO2	[M+H]	14.87	0.5
T3	D-Trehalose	C12H22O11	[M+H]	1.231	0.5
T3	Daidzein	C15H10O4	[M+H]	6.567	0.5
T3	DAP(O-16:0)	C24H38O4	[M+H]	13.563	0.5
T3	DAP(O-16:0)	C24H38O4	[M+H]	14.192	0.5
T3	Decanoylcarnitine	C17H33NO4	[M+H]	13.649	0.5
T3	Dexamethasone	C22H29FO5	[M+H]	7.411	0.5
T3	DG(21:3)	C24H40O5	[M+H]	14.171	0.5
T3	DG(21:3)	C24H40O5	[M+H]	14.38	0.5
T3	DG(O-24:6)	C27H42O4	[M+H]	15.913	0.5
T3	DG(P-6:0_14:0)	C23H44O4	[M+H]	15.276	0.5
T3	DG(P-6:0_16:0)	C25H48O4	[M+H]	15.895	0.5
T3	DG(P-6:0_18:0)	C27H52O4	[M+H]	16.356	0.5
T3	Diacetylacyclovir	C12H15N5O5	[M+H]	4.791	0.5
T3	Diclofenac acid	C14H11Cl2NO2	[M+H]	9.239	0.5
T3	Dicumarol	C19H12O6	[M+H]	10.579	0.5
T3	Digoxin	C41H64O14	[M+H]	6.969	0.5
T3	Dihydrouracil	C4H6N2O2	[M+H]	1.797	0.5
T3	Diltiazem	C22H26N2O4S	[M+H]	6.895	0.5
T3	Diosmetin	C16H12O6	[M+H]	7.38	0.5
T3	Diosmin	C28H32O15	[M+H]	5.786	0.5
T3	Diphenhydramine	C17H21NO	[M+H]	6.64	0.5
T3	DL-2-Aminocaprylic?	C8H17NO2	[M+H]	4.995	0.5
T3	DL-3-Aminoisobutyric acid	C4H9NO2	[M+H]	1.258	0.5
T3	DL-Benzylsuccinic acid	C11H12O4	[M+H]	6.369	0.5
T3	DL-Homocysteine	C4H9NO2S	[M+H]	1.429	0.5
T3	DL-Homocysteine thiolactone	C4H7NOS	[M+H]	3.653	0.5
T3	DL-Isocitric acid	C6H8O7	[M+H]	1.498	0.5
T3	Dodecanedioic acid	C12H22O4	[M+H]	7.725	0.5
T3	Dopamine	C8H11NO2	[M+H]	2.376	0.5
T3	Doxepin	C19H21NO	[M+H]	6.774	0.5
T3	Doxycycline	C22H24N2O8	[M+H]	6.027	0.5
T3	Epicatechin	C15H14O6	[M+H]	4.989	0.5
T3	Epinephrine	C9H13NO3	[M+H]	1.559	0.5
T3	Erythromycin	C37H67NO13	[M+H]	6.711	0.5
T3	Esculin	C15H16O9	[M+H]	4.437	0.5
T3	Ethyl 3-Indoleacetate	C12H13NO2	[M+H]	8.302	0.5
T3	Ethyl 4-aminobenzoate	C9H11NO2	[M+H]	7.102	0.5
T3	Etodolac	C17H21NO3	[M+H]	9.083	0.5
T3	Famotidine	C8H15N7O2S3	[M+H]	4.031	0.5
T3	Felodipine	C18H19Cl2NO4	[M+H]	9.949	0.5
T3	Fenofibrate	C20H21ClO4	[M+H]	11.234	0.5
T3	Ferulic acid	C10H10O4	[M+H]	5.724	0.5
T3	Flavin adenine dinucleotide (FAD)	C27H33N9O15P2	[M+H]	7.215	0.5
T3	Flavin mononucleotide (FMN)	C17H21N4O9P	[M+H]	7.637	0.5
T3	Flavone	C15H10O2	[M+H]	8.786	0.5
T3	Flavoxate	C24H25NO4	[M+H]	6.784	0.5
T3	Fluoxetine	C17H18F3NO	[M+H]	7.362	0.5
T3	Folic acid	C19H19N7O6	[M+H]	4.431	0.5
T3	Folinic acid calcium	C20H23N7O7	[M+H]	4.344	0.5
T3	Formononetin	C16H12O4	[M+H]	7.858	0.5
T3	Furaneol	C6H8O3	[M+H]	4.451	0.5
T3	Furosemide	C12H11ClN2O5S	[M+H]	7.2	0.5
T3	Genistein	C15H10O5	[M+H]	7.259	0.5
T3	Gibberellin A3	C19H22O6	[M+H]	5.77	0.5
T3	Glibenclamide	C23H28ClN3O5S	[M+H]	9.225	0.5
T3	Gliclazide	C15H21N3O3S	[M+H]	8.608	0.5
T3	Glimepiride	C24H34N4O5S	[M+H]	9.421	0.5
T3	Glipizide	C21H27N5O4S	[M+H]	7.894	0.5
T3	Gliquidone	C27H33N3O6S	[M+H]	9.993	0.5
T3	Glycyl-glycine	C4H8N2O3	[M+H]	1.066	0.5
T3	Glycyl-L-leucine	C8H16N2O3	[M+H]	1.324	0.5
T3	Glycyl-L-leucine	C8H16N2O3	[M+H]	4.104	0.5
T3	Glycyl-L-tyrosine	C11H14N2O4	[M+H]	3.73	0.5
T3	Glycyl-L-Valine	C7H14N2O3	[M+H]	3.147	0.5
T3	Glycyrrhizic acid	C42H62O16	[M+H]	8.202	0.5
T3	GMP	C10H14N5O8P	[M+H]	3.418	0.5
T3	Gramine	C11H14N2	[M+H]	4.646	0.5
T3	Guaiazulene	C15H18	[M+H]	11.8	0.5
T3	Guanidinoethyl sulfonate	C3H9N3O3S	[M+H]	1.167	0.5
T3	Guanidoacetic acid	C3H7N3O2	[M+H]	1.137	0.5
T3	Guanine	C5H5N5O	[M+H]	1.583	0.5
T3	Guanosine	C10H13N5O5	[M+H]	3.565	0.5
T3	H-Trp-NH2	C11H13N3O	[M+H]	4.212	0.5
T3	Hecogenin	C27H42O4	[M+H]	11.195	0.5
T3	HesperidinE	C28H34O15	[M+H]	5.839	0.5
T3	Hexanoylcarnitine	C13H25NO4	[M+H]	9.755	0.5
T3	Histamine	C5H9N3	[M+H]	1.013	0.5
T3	Hydrochlorothiazide	C7H8ClN3O4S2	[M+H]	4.849	0.5
T3	Hydrocortisone	C21H30O5	[M+H]	6.87	0.5
T3	Hydroretrocortine	C21H28O5	[M+H]	6.808	0.5
T3	Hypoxanthine	C5H4N4O	[M+H]	2.44	0.5
T3	Imidazole-4(5)-acetic Acid	C5H6N2O2	[M+H]	1.256	0.5
T3	Imidazolelactic acid	C6H8N2O3	[M+H]	1.377	0.5
T3	Imipramine	C19H24N2	[M+H]	7.15	0.5
T3	Indole-2-carboxylic acid	C9H7NO2	[M+H]	6.093	0.5
T3	Indole-3-acetamide	C10H10N2O	[M+H]	5.429	0.5
T3	Indole-3-acetic acid	C10H9NO2	[M+H]	6.335	0.5
T3	Indole-3-carboxylic acid	C9H7NO2	[M+H]	6.006	0.5
T3	Indole-3-ethanol	C10H11NO	[M+H]	6.507	0.5
T3	Indoline-2-carboxylic acid	C9H9NO2	[M+H]	4.551	0.5
T3	Ipriflavone	C18H16O3	[M+H]	10.166	0.5
T3	Irbesartan	C25H28N6O	[M+H]	7.46	0.5
T3	Isonicotinic acid	C6H5NO2	[M+H]	1.426	0.5
T3	Kaempferol	C15H10O6	[M+H]	7.322	0.5
T3	Ketoprofen	C16H14O3	[M+H]	8.22	0.5
T3	Ketorolac tris salt	C15H13NO3	[M+H]	7.559	0.5
T3	Kojic acid	C6H6O4	[M+H]	3.469	0.5
T3	Kynurenic acid	C10H7NO3	[M+H]	4.736	0.5
T3	L-(+)-Aspartic acid	C4H7NO4	[M+H]	1.14	0.5
T3	L-(+)-Selenomethionine	C5H11NO2Se	[M+H]	2.315	0.5
T3	L-5-Hydroxytryptophan	C11H12N2O3	[M+H]	3.727	0.5
T3	L-Alany-L-glutamine?	C8H15N3O4	[M+H]	1.158	0.5
T3	L-Alanyl-L-phenylalanine	C12H16N2O3	[M+H]	4.402	0.5
T3	L-alpha-Glycerylphosphorylcholine	C8H20NO6P	[M+H]	1.178	0.5
T3	L-Arginine	C6H14N4O2	[M+H]	1.058	0.5
T3	L-Asparagine	C4H8N2O3	[M+H]	1.065	0.5
T3	L-Canavanine	C5H12N4O3	[M+H]	1.056	0.5
T3	L-Carnitine inner salt	C7H15NO3	[M+H]	1.157	0.5
T3	L-Carnosine	C9H14N4O3	[M+H]	1.066	0.5
T3	L-Citrulline	C6H13N3O3	[M+H]	1.137	0.5
T3	L-Cysteine	C3H7NO2S	[M+H]	1.572	0.5
T3	L-Cystine	C6H12N2O4S2	[M+H]	1.068	0.5
T3	L-Ergothioneine	C9H15N3O2S	[M+H]	1.446	0.5
T3	L-Glutamic acid	C5H9NO4	[M+H]	1.115	0.5
T3	L-Glutamine	C5H10N2O3	[M+H]	1.092	0.5
T3	L-Glutathione (reduced)	C10H17N3O6S	[M+H]	1.539	0.5
T3	L-Glutathione oxidized	C20H32N6O12S2	[M+H]	1.633	0.5
T3	L-Glutathione oxidized	C20H32N6O12S2	[M+H]	4.887	0.5
T3	L-Glutathione reduced	C10H17N3O6S	[M+H]	2.078	0.5
T3	L-Histidine	C6H9N3O2	[M+H]	1.049	0.5
T3	L-Histidine	C6H9N3O2	[M+H]	1.122	0.5
T3	L-Histidinol	C6H11N3O	[M+H]	1.028	0.5
T3	L-Homoarginine	C7H16N4O2	[M+H]	1.124	0.5
T3	L-Homocitrulline	C7H15N3O3	[M+H]	1.261	0.5
T3	L-homocystine	C8H16N2O4S2	[M+H]	1.427	0.5
T3	L-Hydroxyproline	C5H9NO3	[M+H]	1.097	0.5
T3	L-Isoleucine	C6H13NO2	[M+H]	2.186	0.5
T3	L-Isoleucine	C6H13NO2	[M+H]	3.023	0.5
T3	L-Kynurenine	C10H12N2O3	[M+H]	3.868	0.5
T3	L-Leucine	C6H13NO2	[M+H]	3.235	0.5
T3	L-Lysine	C6H14N2O2	[M+H]	1.003	0.5
T3	L-Methionine	C5H11NO2S	[M+H]	1.745	0.5
T3	L-Norleucine	C6H13NO2	[M+H]	3.473	0.5
T3	L-Norvaline	C5H11NO2	[M+H]	1.587	0.5
T3	L-Phenylalanine	C9H11NO2	[M+H]	3.892	0.5
T3	L-Proline	C5H9NO2	[M+H]	1.249	0.5
T3	L-Pyroglutamic acid	C5H7NO3	[M+H]	1.156	0.5
T3	L-Pyroglutamic acid	C5H7NO3	[M+H]	1.369	0.5
T3	L-Pyroglutamic acid	C5H7NO3	[M+H]	2.464	0.5
T3	L-Serine	C3H7NO3	[M+H]	1.062	0.5
T3	L-Theanine?	C7H14N2O3	[M+H]	1.558	0.5
T3	L-Threonine	C4H9NO3	[M+H]	1.096	0.5
T3	L-Tryptophan	C11H12N2O2	[M+H]	5.4	0.5
T3	L-Tyrosine	C9H11NO3	[M+H]	3.43	0.5
T3	L-Valine	C5H11NO2	[M+H]	1.571	0.5
T3	L(-)-Pipecolinic acid	C6H11NO2	[M+H]	1.576	0.5
T3	Lactobionic acid	C12H22O12	[M+H]	1.137	0.5
T3	Lansoprazole	C16H14F3N3O2S	[M+H]	6.585	0.5
T3	Lithium carbamoylphosphate dibasic hydrate	CH4NO5P	[M+H]	3.403	0.5
T3	Loratadine	C22H23ClN2O2	[M+H]	7.748	0.5
T3	Lovastatin	C24H36O5	[M+H]	10.45	0.5
T3	LPC(14:0)	C22H46NO7P	[M+H]	14.842	0.5
T3	LPC(15:0)	C23H48NO7P	[M+H]	15.265	0.5
T3	LPC(15:0)	C23H48NO7P	[M+H]	15.428	0.5
T3	LPC(15:1)	C23H46NO7P	[M+H]	15.912	0.5
T3	LPC(15:1)	C23H46NO7P	[M+H]	16.047	0.5
T3	LPC(16:0)	C24H50NO7P	[M+H]	15.689	0.5
T3	LPC(16:0)	C24H50NO7P	[M+H]	15.758	0.5
T3	LPC(16:0)	C24H50NO7P	[M+H]	15.859	0.5
T3	LPC(16:0)	C24H50NO7P	[M+H]	15.925	0.5
T3	LPC(16:1)	C24H48NO7P	[M+H]	15.1	0.5
T3	LPC(16:1)	C24H48NO7P	[M+H]	15.259	0.5
T3	LPC(17:0)	C25H52NO7P	[M+H]	16.169	0.5
T3	LPC(17:0)	C25H52NO7P	[M+H]	16.317	0.5
T3	LPC(17:1)	C25H50NO7P	[M+H]	15.535	0.5
T3	LPC(17:3)	C25H46NO7P	[M+H]	15.677	0.5
T3	LPC(18:0)	C26H54NO7P	[M+H]	16.612	0.5
T3	LPC(18:0)	C26H54NO7P	[M+H]	16.79	0.5
T3	LPC(18:1)	C26H52NO7P	[M+H]	15.444	0.5
T3	LPC(18:1)	C26H52NO7P	[M+H]	15.927	0.5
T3	LPC(18:1)	C26H52NO7P	[M+H]	16.096	0.5
T3	LPC(18:2)	C26H50NO7P	[M+H]	14.928	0.5
T3	LPC(18:2)	C26H50NO7P	[M+H]	15.386	0.5
T3	LPC(18:2)	C26H50NO7P	[M+H]	15.548	0.5
T3	LPC(18:2)	C26H50NO7P	[M+H]	15.614	0.5
T3	LPC(18:3)	C26H48NO7P	[M+H]	15.017	0.5
T3	LPC(19:0)	C27H56NO7P	[M+H]	17.179	0.5
T3	LPC(19:1)	C27H54NO7P	[M+H]	16.371	0.5
T3	LPC(20:1)	C28H56NO7P	[M+H]	16.978	0.5
T3	LPC(20:2)	C28H54NO7P	[M+H]	16.174	0.5
T3	LPC(20:2)	C28H54NO7P	[M+H]	16.321	0.5
T3	LPC(20:3)	C28H52NO7P	[M+H]	15.683	0.5
T3	LPC(20:3)	C28H52NO7P	[M+H]	15.857	0.5
T3	LPC(20:3)	C28H52NO7P	[M+H]	15.931	0.5
T3	LPC(20:3)	C28H52NO7P	[M+H]	16.435	0.5
T3	LPC(20:4)	C28H50NO7P	[M+H]	15.396	0.5
T3	LPC(20:4)	C28H50NO7P	[M+H]	15.557	0.5
T3	LPC(20:4)	C28H50NO7P	[M+H]	15.623	0.5
T3	LPC(20:4)	C28H50NO7P	[M+H]	15.932	0.5
T3	LPC(20:5)	C28H48NO7P	[M+H]	14.966	0.5
T3	LPC(20:5)	C28H48NO7P	[M+H]	15.137	0.5
T3	LPC(20:5)	C28H48NO7P	[M+H]	15.411	0.5
T3	LPC(22:0)	C30H62NO7P	[M+H]	16.703	0.5
T3	LPC(22:4)	C30H54NO7P	[M+H]	16.042	0.5
T3	LPC(22:5)	C30H52NO7P	[M+H]	15.585	0.5
T3	LPC(22:5)	C30H52NO7P	[M+H]	15.732	0.5
T3	LPC(22:5)	C30H52NO7P	[M+H]	15.814	0.5
T3	LPC(22:6)	C30H50NO7P	[M+H]	15.378	0.5
T3	LPC(22:6)	C30H50NO7P	[M+H]	15.527	0.5
T3	LPC(24:1)	C32H64NO7P	[M+H]	16.593	0.5
T3	LPC(24:5)	C32H56NO7P	[M+H]	16.257	0.5
T3	LPC(O-16:0)	C24H52NO6P	[M+H]	15.973	0.5
T3	LPC(O-16:0)	C24H52NO6P	[M+H]	16.118	0.5
T3	LPC(O-16:1)	C24H50NO6P	[M+H]	15.974	0.5
T3	LPC(O-18:0)	C26H56NO6P	[M+H]	17.052	0.5
T3	LPC(O-18:1)	C26H54NO6P	[M+H]	16.206	0.5
T3	LPC(P-16:0)	C24H50NO6P	[M+H]	15.972	0.5
T3	LPC(P-18:0)	C26H54NO6P	[M+H]	16.202	0.5
T3	LPC(P-18:0)	C26H54NO6P	[M+H]	16.928	0.5
T3	LPE (18:0)	C23H48NO7P	[M+H]	16.715	0.5
T3	LPE(16:0)	C21H44NO7P	[M+H]	15.657	0.5
T3	LPE(16:0)	C21H44NO7P	[M+H]	15.811	0.5
T3	LPE(18:0)	C23H48NO7P	[M+H]	16.562	0.5
T3	LPE(18:1)	C23H46NO7P	[M+H]	15.915	0.5
T3	LPE(18:1)	C23H46NO7P	[M+H]	16.116	0.5
T3	LPE(18:2)	C23H44NO7P	[M+H]	15.347	0.5
T3	LPE(18:2)	C23H44NO7P	[M+H]	15.502	0.5
T3	LPE(20:3)	C25H46NO7P	[M+H]	15.675	0.5
T3	LPE(20:4)	C25H44NO7P	[M+H]	15.375	0.5
T3	LPE(20:4)	C25H44NO7P	[M+H]	15.52	0.5
T3	LPE(20:4)	C25H44NO7P	[M+H]	15.587	0.5
T3	LPE(20:5)	C25H42NO7P	[M+H]	14.931	0.5
T3	LPE(20:5)	C25H42NO7P	[M+H]	15.103	0.5
T3	LPE(22:5)	C27H46NO7P	[M+H]	15.695	0.5
T3	LPE(22:6)	C27H44NO7P	[M+H]	15.338	0.5
T3	LPE(22:6)	C27H44NO7P	[M+H]	15.488	0.5
T3	LPS(22:6)	C28H44NO9P	[M+H]	15.809	0.5
T3	m-Hydroxyhippuric Acid	C9H9NO4	[M+H]	4.43	0.5
T3	Maleamic Acid	C4H5NO3	[M+H]	1.835	0.5
T3	Maltitol	C12H24O11	[M+H]	1.179	0.5
T3	Maltotriose	C18H32O16	[M+H]	1.274	0.5
T3	Mannitol	C6H14O6	[M+H]	1.044	0.5
T3	Medroxyprogesterone	C22H32O3	[M+H]	9.394	0.5
T3	Mefenamic acid	C15H15NO2	[M+H]	9.814	0.5
T3	Melatonin	C13H16N2O2	[M+H]	6.162	0.5
T3	Melibiose	C12H22O11	[M+H]	1.164	0.5
T3	Meloxicam	C14H13N3O4S2	[M+H]	8.46	0.5
T3	Memantine	C12H21N	[M+H]	6.099	0.5
T3	Metformin	C4H11N5	[M+H]	1.661	0.5
T3	Methoxamine	C11H17NO3	[M+H]	4.789	0.5
T3	Methyl isonicotinate	C7H7NO2	[M+H]	1.322	0.5
T3	Methyl nicotinate	C7H7NO2	[M+H]	4.761	0.5
T3	Methyl vanillate	C9H10O4	[M+H]	6.803	0.5
T3	Metyrosine	C10H13NO3	[M+H]	3.715	0.5
T3	MG(21:5)	C24H38O4	[M+H]	13.442	0.5
T3	MG(21:5)	C24H38O4	[M+H]	13.701	0.5
T3	MG(21:5)	C24H38O4	[M+H]	14.18	0.5
T3	MG(21:5)	C24H38O4	[M+H]	14.5	0.5
T3	MG(21:5)	C24H38O4	[M+H]	14.809	0.5
T3	MG(21:6)	C24H36O4	[M+H]	13.693	0.5
T3	MG(21:6)	C24H36O4	[M+H]	14.093	0.5
T3	MG(O-26:8)	C29H44O3	[M+H]	16.516	0.5
T3	MG(P-21:6)	C24H36O3	[M+H]	13.472	0.5
T3	MG(P-21:6)	C24H36O3	[M+H]	13.63	0.5
T3	MG(P-21:6)	C24H36O3	[M+H]	13.912	0.5
T3	MG(P-21:6)	C24H36O3	[M+H]	14.179	0.5
T3	MG(P-21:6)	C24H36O3	[M+H]	14.38	0.5
T3	Muramic acid	C9H17NO7	[M+H]	1.217	0.5
T3	N-?-Acetyl-L-lysine	C8H16N2O3	[M+H]	1.275	0.5
T3	N-(2-Acetamido)-2-Iminodiacetic acid	C6H10N2O5	[M+H]	1.182	0.5
T3	N-Acetyl carnosine	C11H16N4O4	[M+H]	1.561	0.5
T3	N-Acetyl-5-hydroxytryptamine	C12H14N2O2	[M+H]	4.668	0.5
T3	N-Acetyl-5-hydroxytryptamine	C12H14N2O2	[M+H]	4.913	0.5
T3	N-Acetyl-D-galactosamine	C8H15NO6	[M+H]	1.228	0.5
T3	N-Acetyl-D-mannosamine	C8H15NO6	[M+H]	1.167	0.5
T3	N-Acetyl-DL-serine	C5H9NO4	[M+H]	0.948	0.5
T3	N-Acetyl-DL-serine	C5H9NO4	[M+H]	1.111	0.5
T3	N-Acetyl-DL-tryptophan	C13H14N2O3	[M+H]	5.814	0.5
T3	N-Acetyl-DL-Tryptophan	C13H14N2O3	[M+H]	5.845	0.5
T3	N-Acetyl-L-alanine	C5H9NO3	[M+H]	3.203	0.5
T3	N-Acetyl-L-arginine	C8H16N4O3	[M+H]	1.97	0.5
T3	N-Acetyl-L-aspartic acid	C6H9NO5	[M+H]	1.927	0.5
T3	N-Acetyl-L-cysteine	C5H9NO3S	[M+H]	3.651	0.5
T3	N-Acetyl-L-histidine	C8H11N3O3	[M+H]	1.507	0.5
T3	N-Acetyl-L-leucine	C8H15NO3	[M+H]	5.147	0.5
T3	N-Acetyl-L-leucine	C8H15NO3	[M+H]	5.394	0.5
T3	N-Acetyl-L-methionine	C7H13NO3S	[M+H]	4.603	0.5
T3	N-Acetyl-L-phenylalanine	C11H13NO3	[M+H]	6.096	0.5
T3	N-Acetyl-L-Proline	C7H11NO3	[M+H]	4.112	0.5
T3	N-Acetyl-L-tyrosine	C11H13NO4	[M+H]	4.366	0.5
T3	N-Acetyl-L-tyrosine	C11H13NO4	[M+H]	4.544	0.5
T3	N-Acetylglutamic acid	C7H11NO5	[M+H]	2.891	0.5
T3	N-Acetylneuraminic acid	C11H19NO9	[M+H]	1.29	0.5
T3	N-Carbamyl-L-Glutamic Acid	C6H10N2O5	[M+H]	1.874	0.5
T3	N-Formyl-L-methionine	C6H11NO3S	[M+H]	4.401	0.5
T3	N-Iso valerylglycine	C7H13NO3	[M+H]	4.639	0.5
T3	N-Methyl-D-aspartic acid	C5H9NO4	[M+H]	1.113	0.5
T3	N-Methyl-D-glucamine	C7H17NO5	[M+H]	1.061	0.5
T3	N-Methyl-L-glutamic acid	C6H11NO4	[M+H]	1.033	0.5
T3	N-Methyl-L-glutamic acid	C6H11NO4	[M+H]	1.169	0.5
T3	N-Methyltyramine	C9H13NO	[M+H]	3.607	0.5
T3	N-Propionylglycine	C5H9NO3	[M+H]	2.9	0.5
T3	N6-Methyladenine	C6H7N5	[M+H]	3.619	0.5
T3	Nateglinide	C19H27NO3	[M+H]	9.33	0.5
T3	Neohesperidin dihydrochalcone	C28H36O15	[M+H]	6.3	0.5
T3	Nevirapine	C15H14N4O	[M+H]	6.065	0.5
T3	Nicardipine	C26H29N3O6	[M+H]	7.191	0.5
T3	Nicotinamide	C6H6N2O	[M+H]	1.54	0.5
T3	Nicotinamide adenine dinucleotide (NAD+)	C21H27N7O14P2	[M+H]	1.539	0.5
T3	Nicotinuric acid	C8H8N2O3	[M+H]	3.492	0.5
T3	Nifedipine	C17H18N2O6	[M+H]	8.384	0.5
T3	Nizatidine	C12H21N5O2S2	[M+H]	3.929	0.5
T3	NP-020283	C29H46O6	[M+H]	14.355	0.5
T3	O-Acetyl-L-carnitine	C9H17NO4	[M+H]	1.886	0.5
T3	Octopamine	C8H11NO2	[M+H]	1.401	0.5
T3	Olanzapine	C17H20N4S	[M+H]	4.465	0.5
T3	Oleamide	C18H35NO	[M+H]	14.868	0.5
T3	Oleanolic acid	C30H48O3	[M+H]	12.09	0.5
T3	Olmesartan medoxomil	C24H26N6O3	[M+H]	6.162	0.5
T3	Omeprazole	C17H19N3O3S	[M+H]	5.825	0.5
T3	Ornithine	C5H12N2O2	[M+H]	0.995	0.5
T3	Oseltamivir	C16H28N2O4	[M+H]	6.096	0.5
T3	Oxipurinol	C5H4N4O2	[M+H]	3.447	0.5
T3	Oxybutynin	C22H31NO3	[M+H]	7.528	0.5
T3	Paroxetine	C19H20FNO3	[M+H]	6.946	0.5
T3	PC(15:1_25:5)	C48H84NO8P	[M+H]	17.039	0.5
T3	PC(16:0_18:1)	C42H82NO8P	[M+H]	15.976	0.5
T3	PC(16:0_18:2)	C42H80NO8P	[M+H]	17.06	0.5
T3	PC(16:0_22:4)	C46H84NO8P	[M+H]	17.133	0.5
T3	PC(18:2_16:0)	C42H80NO8P	[M+H]	17.514	0.5
T3	PC(19:2)	C27H50NO8P	[M+H]	16.207	0.5
T3	PC(19:3_17:0)	C44H82NO8P	[M+H]	17.199	0.5
T3	PC(20:4_16:0)	C44H80NO8P	[M+H]	17.002	0.5
T3	PC(22:2)	C30H56NO8P	[M+H]	16.26	0.5
T3	PC(22:3)	C30H54NO8P	[M+H]	14.609	0.5
T3	PC(22:6_16:0)	C46H80NO8P	[M+H]	16.604	0.5
T3	PC(22:6_16:0)	C46H80NO8P	[M+H]	17.425	0.5
T3	PC(32:0)	C40H80NO8P	[M+H]	16.984	0.5
T3	PC(34:1)	C42H82NO8P	[M+H]	17.127	0.5
T3	PC(34:2)	C42H80NO8P	[M+H]	12.171	0.5
T3	PC(34:2)	C42H80NO8P	[M+H]	15.273	0.5
T3	PC(34:2)	C42H80NO8P	[M+H]	15.846	0.5
T3	PC(34:2)	C42H80NO8P	[M+H]	16.592	0.5
T3	PC(34:2)	C42H80NO8P	[M+H]	18.519	0.5
T3	PC(34:3)	C42H78NO8P	[M+H]	16.855	0.5
T3	PC(35:2)	C43H82NO8P	[M+H]	17.13	0.5
T3	PC(36:2)	C44H84NO8P	[M+H]	16.635	0.5
T3	PC(36:2)	C44H84NO8P	[M+H]	17.059	0.5
T3	PC(36:2)	C44H84NO8P	[M+H]	17.831	0.5
T3	PC(36:2)	C44H84NO8P	[M+H]	18.626	0.5
T3	PC(36:3)	C44H82NO8P	[M+H]	17.624	0.5
T3	PC(36:4)	C44H80NO8P	[M+H]	10.662	0.5
T3	PC(36:4)	C44H80NO8P	[M+H]	15.545	0.5
T3	PC(36:4)	C44H80NO8P	[M+H]	17.223	0.5
T3	PC(36:4)	C44H80NO8P	[M+H]	18.276	0.5
T3	PC(36:5)	C44H78NO8P	[M+H]	16.769	0.5
T3	PC(36:5)	C44H78NO8P	[M+H]	17.082	0.5
T3	PC(36:5)	C44H78NO8P	[M+H]	17.259	0.5
T3	PC(36:5)	C44H78NO8P	[M+H]	18.035	0.5
T3	PC(38:3)	C46H86NO8P	[M+H]	17.02	0.5
T3	PC(38:4)	C46H84NO8P	[M+H]	12.759	0.5
T3	PC(38:4)	C46H84NO8P	[M+H]	15.534	0.5
T3	PC(38:5)	C46H82NO8P	[M+H]	16.64	0.5
T3	PC(38:5)	C46H82NO8P	[M+H]	17.888	0.5
T3	PC(38:6)	C46H80NO8P	[M+H]	16.936	0.5
T3	PC(40:7)	C48H82NO8P	[M+H]	17.213	0.5
T3	PC(40:7)	C48H82NO8P	[M+H]	17.438	0.5
T3	PC(40:9)	C48H78NO8P	[M+H]	17.579	0.5
T3	PC(42:10)	C50H80NO8P	[M+H]	18.614	0.5
T3	PC(O-16:0)	C24H50NO7P	[M+H]	15.756	0.5
T3	Pentoxifylline	C13H18N4O3	[M+H]	5.755	0.5
T3	Perindopril erbumine	C19H32N2O5	[M+H]	6.459	0.5
T3	Perphenazine	C21H26ClN3OS	[M+H]	7.158	0.5
T3	Phenethyl cinnamate	C17H16O2	[M+H]	10.55	0.5
T3	Phenyl-Ac-Gln-OH	C13H16N2O4	[M+H]	4.971	0.5
T3	Phenylac-Gly-OH	C10H11NO3	[M+H]	5.309	0.5
T3	Phenylacetylglycine	C10H11NO3	[M+H]	5.316	0.5
T3	Phenytoin	C15H12N2O2	[M+H]	7.259	0.5
T3	Phloridzin	C21H24O10	[M+H]	6.053	0.5
T3	Phosphoserine	C3H8NO6P	[M+H]	1.034	0.5
T3	Phthalic acid	C8H6O4	[M+H]	5.037	0.5
T3	Pilocarpine	C11H16N2O2	[M+H]	4.016	0.5
T3	Pimelic acid	C7H12O4	[M+H]	4.888	0.5
T3	Pioglitazone	C19H20N2O3S	[M+H]	6.152	0.5
T3	Piperine	C17H19NO3	[M+H]	8.865	0.5
T3	Piroxicam	C15H13N3O4S	[M+H]	7.616	0.5
T3	Polydatin	C20H22O8	[M+H]	5.473	0.5
T3	Possible FMN fragment	C12H10N4O2	[M+H]	11.119	0.5
T3	Procainamide	C13H21N3O	[M+H]	3.872	0.5
T3	Progesterone	C21H30O2	[M+H]	9.984	0.5
T3	Promethazine	C17H20N2S	[M+H]	6.924	0.5
T3	Propionyllevocarnitine	C10H19NO4	[M+H]	3.603	0.5
T3	Puerarin	C21H20O9	[M+H]	4.814	0.5
T3	Pyridoxine	C8H11NO3	[M+H]	2.872	0.5
T3	Quinacrine	C23H30ClN3O	[M+H]	5.485	0.5
T3	Quinaldic acid	C10H7NO2	[M+H]	4.694	0.5
T3	Quinoline-4-carboxylic acid	C10H7NO2	[M+H]	3.57	0.5
T3	Raloxifene	C28H27NO4S	[M+H]	6.633	0.5
T3	Ranitidine	C13H22N4O3S	[M+H]	4.429	0.5
T3	Raspberry ketone	C10H12O2	[M+H]	4.978	0.5
T3	Raspberry ketone glucoside	C16H22O7	[M+H]	4.981	0.5
T3	Rebaudioside-A	C44H70O23	[M+H]	6.692	0.5
T3	Reserpine	C33H40N2O9	[M+H]	7.513	0.5
T3	Retinoic Acid	C20H28O2	[M+H]	12	0.5
T3	Ribavirin	C8H12N4O5	[M+H]	1.927	0.5
T3	Riboflavin	C17H20N4O6	[M+H]	4.919	0.5
T3	Riboflavin	C17H20N4O6	[M+H]	8.385	0.5
T3	Riboflavin 5'-Monophosphate	C17H21N4O9P	[M+H]	4.904	0.5
T3	Risperidone	C23H27FN4O2	[M+H]	5.897	0.5
T3	Ritalinic Acid	C13H17NO2	[M+H]	4.058	0.5
T3	Ritalinic Acid	C13H17NO2	[M+H]	5.111	0.5
T3	Rotenone	C23H22O6	[M+H]	9.632	0.5
T3	S-(2-Aminoethyl)-L-cysteine	C5H12N2O2S	[M+H]	1.021	0.5
T3	S-Adenosylhomocysteine	C14H20N6O5S	[M+H]	1.696	0.5
T3	S-Adenosylmethionine	C15H22N6O5S	[M+H]	1.251	0.5
T3	S-Allyl-L-cysteine	C6H11NO2S	[M+H]	3.25	0.5
T3	S-Methyl-L-cysteine sulfoxide	C4H9NO3S	[M+H]	1.102	0.5
T3	S-methylglutathione	C11H19N3O6S	[M+H]	2.415	0.5
T3	Salbutamol	C13H21NO3	[M+H]	4.025	0.5
T3	Salicylamide	C7H7NO2	[M+H]	5.483	0.5
T3	Santonin	C15H18O3	[M+H]	7.601	0.5
T3	Sebacic acid	C10H18O4	[M+H]	6.673	0.5
T3	Serotonin	C10H12N2O	[M+H]	3.722	0.5
T3	Sertraline	C17H17Cl2N	[M+H]	7.474	0.5
T3	Silibinin	C25H22O10	[M+H]	7.047	0.5
T3	Sinapic acid	C11H12O5	[M+H]	5.713	0.5
T3	SM(d33:1)	C38H77N2O6P	[M+H]	16.698	0.5
T3	SM(d34:1)	C39H79N2O6P	[M+H]	15.257	0.5
T3	SM(d34:1)	C39H79N2O6P	[M+H]	16.886	0.5
T3	SM(d34:2)	C39H77N2O6P	[M+H]	16.298	0.5
T3	SM(d42:2)	C47H93N2O6P	[M+H]	16.595	0.5
T3	SM(d42:2)	C47H93N2O6P	[M+H]	16.903	0.5
T3	Sodium D-lactate	C3H6O3	[M+H]	1.634	0.5
T3	Solvent Blue 35	C22H26N2O2	[M+H]	12.616	0.5
T3	Sorbitol	C6H14O6	[M+H]	1.109	0.5
T3	Spermidine	C7H19N3	[M+H]	0.973	0.5
T3	Spermine	C10H26N4	[M+H]	1.028	0.5
T3	SPH(d14:0)	C14H31NO2	[M+H]	12.974	0.5
T3	SPH(d16:0)	C16H35NO2	[M+H]	13.872	0.5
T3	SPH(d16:1)	C16H33NO2	[M+H]	14.025	0.5
T3	SPH(d18:0)	C18H39NO2	[M+H]	14.585	0.5
T3	Stachydrine	C7H13NO2	[M+H]	1.417	0.5
T3	Stevioside	C38H60O18	[M+H]	6.739	0.5
T3	Stevioside	C38H60O18	[M+H]	7.192	0.5
T3	Suberic acid	C8H14O4	[M+H]	5.493	0.5
T3	Sucrose	C12H22O11	[M+H]	1.27	0.5
T3	Sulfisoxazole	C11H13N3O3S	[M+H]	6.356	0.5
T3	Sulindac	C20H17FO3S	[M+H]	7.7	0.5
T3	Synephrine	C9H13NO2	[M+H]	1.93	0.5
T3	Tadalafil	C22H19N3O4	[M+H]	7.905	0.5
T3	Taurine	C2H7NO3S	[M+H]	1.067	0.5
T3	Taurine	C2H7NO3S	[M+H]	1.138	0.5
T3	Taurochenodeoxycholic acid	C26H45NO6S	[M+H]	14.107	0.5
T3	Tauroursodeoxycholic acid	C26H45NO6S	[M+H]	7.977	0.5
T3	Tetradecanedioic acid	C14H26O4	[M+H]	8.705	0.5
T3	Tetrahydrocurcumin	C21H24O6	[M+H]	7.627	0.5
T3	Theophylline	C7H8N4O2	[M+H]	4.349	0.5
T3	Thiamine disulfide	C24H34N8O4S2	[M+H]	3.701	0.5
T3	Thymidine	C10H14N2O5	[M+H]	3.876	0.5
T3	Thymine	C5H6N2O2	[M+H]	3.55	0.5
T3	Tolbutamide	C12H18N2O3S	[M+H]	7.984	0.5
T3	Tranexamic Acid	C8H15NO2	[M+H]	3.205	0.5
T3	trans-3-Indoleacrylic acid	C11H9NO2	[M+H]	6.663	0.5
T3	trans-4-Hydroxycinnamic acid	C9H8O3	[M+H]	5.528	0.5
T3	trans-Cinnamic acid	C9H8O2	[M+H]	7.034	0.5
T3	Triamcinolone	C21H27FO6	[M+H]	6.177	0.5
T3	Triamterene	C12H11N7	[M+H]	4.994	0.5
T3	Trigonelline	C7H7NO2	[M+H]	1.242	0.5
T3	trihexose (tentative)	C18H32O16	[M+H]	1.449	0.5
T3	Tropicamide	C17H20N2O2	[M+H]	5.045	0.5
T3	Tyramine	C8H11NO	[M+H]	3.62	0.5
T3	Uracil	C4H4N2O2	[M+H]	1.84	0.5
T3	Ureidosuccinic acid	C5H8N2O5	[M+H]	1.441	0.5
T3	Uric acid	C5H4N4O3	[M+H]	2.312	0.5
T3	Uridine	C9H12N2O6	[M+H]	3.448	0.5
T3	Uridine-5'-phosphoric acid	C9H13N2O9P	[M+H]	1.817	0.5
T3	Ursodeoxycholic acid	C24H40O4	[M+H]	9.738	0.5
T3	Valsartan	C24H29N5O3	[M+H]	8.592	0.5
T3	Vancomycin	C66H75Cl2N9O24	[M+H]	4.182	0.5
T3	Vardenafil	C23H32N6O4S	[M+H]	6.083	0.5
T3	Xanthosine	C10H12N4O6	[M+H]	3.701	0.5
T3	Xylitol	C5H12O5	[M+H]	1.128	0.5
